# Effects of ancient anthropogenic clam gardens on the growth, survival, and transcriptome of Pacific littleneck clams (*Leukoma staminea*)

**DOI:** 10.1101/2022.09.09.507365

**Authors:** Monique R. Raap, Helen J. Gurney-Smith, Sarah E. Dudas, Christopher M. Pearce, Jong S. Leong, Ben J. G. Sutherland, Ben F. Koop

## Abstract

Clam gardens traditionally established and maintained by coastal Indigenous Peoples of northwest North America are habitat modifications to enhance intertidal clam productivity for reliable local food production. In this study, phenotypic and transcriptomic responses of Pacific littleneck clams (*Leukoma staminea*) were evaluated 16 weeks after transplantation to either unmaintained clam gardens or reference (unmodified) clam beaches. Beach sediment characteristics including grain size and organic content were examined across all beaches. Large differences in abiotic characteristics and phenotypic responses were observed among beaches; however, differences were not related to the clam garden/reference beach effect. Clam survival and growth were negatively associated with small rocks, very fine sand, and silt, along with carbonate and organic content, and positively associated with coarse sand, sand, and fine sand. To investigate molecular responses to unmaintained clam gardens, a *de novo* transcriptome containing 52,000 putative transcripts was assembled for *L. staminea* and was used to test for differential expression between transplanted clams in unmaintained clam gardens or on reference beaches. As expected, given the lack of significant phenotypic differences between treatments, transcriptomic responses to unmaintained clam gardens were minor, although several weakly-associated transcripts were identified. By contrast, the strong survival gradient across beaches was used to identify genes associated with survival and, combined with characterization of tissue-specific expression in the gill and digestive gland, contributes to our understanding of molecular processes in this non-model species.
