## Supplementary material for "Effects of ancient anthropogenic clam gardens on the growth, survival, and transcriptome of Pacific littleneck clams (*Leukoma staminea*)": Abiotic variables with survival and growth

### Sheet: abiotic_var_on_grow_surv_format
	All Beaches				No Beach D
	Survival		Growth		Survival		Growth
Abiotic Variable	p-value	R2	p-value	R2	p-value	R2	p-value	R2
input weight	0.0254645	0.229717	0.0531593	0.164992	0.139375	0.09556	0.949416	-0.0765767
input height	0.0816746	0.126054	0.135289	0.0797996	0.35197	-0.0048837	0.696183	-0.0638776
final weight	0.00262919	0.40663	3.11917e-08	0.851122	0.0114701	0.35332	4.7598e-05	0.711341
final height	0.000219635	0.558619	6.72039e-11	0.930579	0.000188806	0.64517	8.93588e-08	0.888657
carbonate	0.00106343	0.466853	0.00263746	0.406411	0.00796435	0.385974	0.0748917	0.16412
organics	0.0101724	0.30564	0.01463	0.276265	0.0352682	0.24404	0.0515717	0.204286
rocks	0.80605	-0.0583779	0.359575	-0.00652852	0.716093	-0.0655972	0.801415	-0.0714911
small rocks	0.01273	0.28762	0.0372313	0.196685	0.0209763	0.296195	0.013693	0.336954
very course sand	0.533055	-0.0362108	0.03098	0.212775	0.913533	-0.0759086	0.106396	0.125531
course sand	0.0968016	0.110503	0.815901	-0.0587928	0.0139803	0.335014	0.361352	-0.00754901
sand	0.0179229	0.259453	0.319802	0.0031816	0.00238213	0.484098	0.0181961	0.309994
fine sand	0.576629	-0.0413577	0.125473	0.0867048	0.534767	-0.0442612	0.0216903	0.292917
very fine sand	0.105789	0.102362	0.842326	-0.0597925	0.00219393	0.490249	0.168563	0.0744333
silt	0.00640457	0.341671	0.0716001	0.138057	0.00165001	0.511031	0.00231969	0.48609
